# PneumoBrowse 2: An integrated visual platform for curated genome annotation and multiomics data analysis of *Streptococcus pneumoniae*

**DOI:** 10.1101/2024.08.07.606308

**Authors:** Axel B. Janssen, Paddy S. Gibson, Afonso M. Bravo, Vincent de Bakker, Jelle Slager, Jan-Willem Veening

## Abstract

*Streptococcus pneumoniae* is an opportunistic human pathogen responsible for high morbidity and mortality rates. Extensive genome sequencing revealed its large pangenome, serotype diversity, and provided insight into genome dynamics. However, functional genome analysis has lagged behind, as that requires detailed and time-consuming manual curation of genome annotations, and integration of genomic and phenotypic data. To remedy this, PneumoBrowse was presented in 2018; a user-friendly interactive online platform, which provided the detailed annotation of the *S. pneumoniae* D39V genome, alongside transcriptomic data. Since 2018, many new studies on *S. pneumoniae* genome biology and protein functioning have been performed. Here, we present PneumoBrowse 2 (https://veeninglab.com/pneumobrowse), fully rebuilt in JBrowse 2. We updated annotations for transcribed and transcriptional regulatory features in the D39V genome. We added genome-wide data tracks for high-resolution chromosome conformation capture (Hi-C) data, chromatin immunoprecipitation coupled to high-throughput sequencing (ChIP-Seq), ribosome profiling, CRISPRi-seq gene essentiality data and more. Additionally, we included 18 phylogenetically diverse *S. pneumoniae* genomes and their annotations. By providing easy access to diverse high-quality genome annotations, and links to other databases (including UniProt and AlphaFold), PneumoBrowse 2 will further accelerate research and development into preventive and treatment strategies, through increased understanding of the pneumococcal genome.

**Graphical abstract:** 
