## Supplementary material for "PneumoBrowse 2: An integrated visual platform for curated genome annotation and multiomics data analysis of *Streptococcus pneumoniae*": Table_S2

### Sheet: Transcriptional features
Supplemental Table. S2
Changes in transcriptional features in PneumoBrowse 2 compared to PneumoBrowse 1. An overview of the changes made to features implicated in the regulation of transcription in S. pneumoniae D39V from PneumoBrowse 1 to PneumoBrowse 2. For each change, the start and stop position, coding strand, the feature type, and the type of change are noted. If applicable, the references of the studies which ga…
Start	Stop	Strand	Feature type	Change	Remark	Reference	PMID
14164	14197	Plus	Transcription factor binding site	Feature modified	Binding moiety: ComE	Slager et al., Journal of Bacteriology, 2019	PMID: 30885934
22068	22099	Plus	Transcription factor binding site	Feature modified	Binding moiety: ComE	Slager et al., Journal of Bacteriology, 2019	PMID: 30885934
23928	23944	Plus	Transcription factor binding site	Feature added	Binding moiety: CiaR	Slager et al., Journal of Bacteriology, 2019; Halfmann et al., Molecular Microbiology, 2007	PMID: 30885934, 17725562
24706	24734	Plus	Transcription factor binding site	Feature modified	Binding moiety: ComX	Slager et al., Journal of Bacteriology, 2019	PMID: 30885934
29629	29657	Plus	Transcription factor binding site	Feature modified	Binding moiety: ComX	Slager et al., Journal of Bacteriology, 2019	PMID: 30885934
31220	31248	Minus	Transcription factor binding site	Feature modified	Binding moiety: ComX	Slager et al., Journal of Bacteriology, 2019	PMID: 30885934
34505	34505	Plus	Transcription start site	Feature removed	Manual assessement of transcriptional start sites in repeat regions	NA	NA
34565	34565	Minus	Transcription start site	Feature removed	Manual assessement of transcriptional start sites in repeat regions	NA	NA
34631	34631	Minus	Transcription start site	Feature removed	Manual assessement of transcriptional start sites in repeat regions	NA	NA
39390	39421	Plus	Transcription factor binding site	Feature added	Binding moiety: BlpR	Slager et al., Journal of Bacteriology, 2019	PMID: 30885934
39573	39573	Plus	Transcription start site	Feature removed	Manual curation	NA	NA
41643	41674	Plus	Transcription factor binding site	Feature modified	Binding moiety: ComE	Slager et al., Journal of Bacteriology, 2019	PMID: 30885934
88185	88190	Plus	-10 signal	Feature added	Manual curation	NA	NA
88197	88197	Plus	Transcription start site	Feature added	Manual curation	NA	NA
95269	95269	Minus	Transcription start site	Feature added	Manual curation	NA	NA
98443	98459	Plus	Transcription factor binding site	Feature added	Binding moiety: CiaR	Slager et al., Journal of Bacteriology, 2019	PMID: 30885934
101713	101713	Minus	Transcription start site	Feature removed	Manual assessement of transcriptional start sites in repeat regions	NA	NA
101758	101758	Minus	Transcription start site	Feature removed	Manual assessement of transcriptional start sites in repeat regions	NA	NA
101813	101813	Minus	Transcription start site	Feature removed	Manual assessement of transcriptional start sites in repeat regions	NA	NA
101845	101845	Minus	Transcription start site	Feature removed	Manual assessement of transcriptional start sites in repeat regions	NA	NA
108884	108889	Plus	-35 signal	Feature added	Manual curation	NA	NA
108907	108913	Plus	-10 signal	Feature added	Manual curation	NA	NA
108919	108919	Plus	Transcription start site	Feature added	Manual curation	NA	NA
118245	118245	Plus	Transcription start site	Feature removed	Manual curation	NA	NA
138190	138218	Minus	Transcription factor binding site	Feature modified	Binding moiety: ComX	Slager et al., Journal of Bacteriology, 2019	PMID: 30885934
149886	149900	Plus	Transcription factor binding site	Feature added	Binding moiety: CodY; Propagation from TIGR4 RegPrecise annotation	Novichkov et al., BMC Genomics, 2013; Rezaei Javan et al., Frontiers in Microbiology, 2018	PMID: 24175918, 30210481
150996	151010	Plus	Transcription factor binding site	Feature added	Binding moiety: CodY	Rezaei Javan et al., Frontiers in Microbiology, 2018	PMID: 30210481
151168	151168	Plus	Transcription start site	Feature removed	Manual curation	NA	NA
183613	183628	Plus	Transcription factor binding site	Feature added	Binding moiety: VraR	Slager et al., Journal of Bacteriology, 2019	PMID: 30885934
189752	189780	Plus	Transcription factor binding site	Feature modified	Binding moiety: ComX	Slager et al., Journal of Bacteriology, 2019	PMID: 30885934
212695	212711	Plus	Transcription factor binding site	Feature added	Binding moiety: CiaR; Binding site detected, but no differential expression of downstream genes observed	Slager et al., Journal of Bacteriology, 2019; Halfmann et al., Molecular Microbiology, 2007	PMID: 30885934, 17725562
220800	220805	Plus	-35 signal	Feature added	Manual curation	NA	NA
220823	220828	Plus	-10 signal	Feature added	Manual curation	NA	NA
220835	220835	Plus	Transcription start site	Feature added	Manual curation	NA	NA
222966	222971	Plus	-35 signal	Feature added	Manual curation	NA	NA
222989	222994	Plus	-10 signal	Feature added	Manual curation	NA	NA
223001	223001	Plus	Transcription start site	Feature added	Manual curation	NA	NA
231560	231576	Plus	Transcription factor binding site	Feature added	Binding moiety: CiaR; Binding site detected, but no differential expression of downstream genes observed	Slager et al., Journal of Bacteriology, 2019; Halfmann et al., Molecular Microbiology, 2007	PMID: 30885934, 17725562
231587	231592	Plus	-10 signal	Feature added	NA	Halfmann et al., Molecular Microbiology, 2007	PMID: 17725562
231748	231764	Plus	Transcription factor binding site	Feature added	Binding moiety: CiaR; Binding site detected, but no differential expression of downstream genes observed	Slager et al., Journal of Bacteriology, 2019; Halfmann et al., Molecular Microbiology, 2007	PMID: 30885934, 17725562
231774	231780	Plus	-10 signal	Feature added	NA	Halfmann et al., Molecular Microbiology, 2007	PMID: 17725562
231787	231787	Plus	Transcription start site	Feature added	NA	Slager et al., Journal of Bacteriology, 2019; Halfmann et al., Molecular Microbiology, 2007	PMID: 17725562, 30885934
234132	123148	Plus	Transcription factor binding site	Feature added	Binding moiety: CiaR	Slager et al., Journal of Bacteriology, 2019; Halfmann et al., Molecular Microbiology, 2007	PMID: 30885934, 17725562
234159	234164	Plus	-10 signal	Feature added	NA	Halfmann et al., Molecular Microbiology, 2007	PMID: 17725562
234171	234171	Plus	Transcription start site	Feature added	NA	Halfmann et al., Molecular Microbiology, 2007	PMID: 17725562
248608	248608	Plus	Transcription start site	Feature removed	Manual curation	NA	NA
248695	248695	Plus	Transcription start site	Feature removed	Manual curation	NA	NA
248848	248848	Plus	Transcription start site	Feature removed	Manual curation	NA	NA
258279	258279	Plus	Transcription start site	Feature removed	Manual assessement of transcriptional start sites in repeat regions	NA	NA
258299	258299	Plus	Transcription start site	Feature removed	Manual assessement of transcriptional start sites in repeat regions	NA	NA
258313	258313	Plus	Transcription start site	Feature removed	Manual assessement of transcriptional start sites in repeat regions	NA	NA
258347	258347	Plus	Transcription start site	Feature removed	Manual assessement of transcriptional start sites in repeat regions	NA	NA
258358	258358	Plus	Transcription start site	Feature removed	Manual assessement of transcriptional start sites in repeat regions	NA	NA
258403	258403	Plus	Transcription start site	Feature removed	Manual assessement of transcriptional start sites in repeat regions	NA	NA
258419	258419	Plus	Transcription start site	Feature removed	Manual assessement of transcriptional start sites in repeat regions	NA	NA
258436	258436	Plus	Transcription start site	Feature removed	Manual assessement of transcriptional start sites in repeat regions	NA	NA
263666	263682	Minus	Transcription factor binding site	Feature added	Binding moiety: CiaR; Inhibition of transcription	Slager et al., Journal of Bacteriology, 2019; Halfmann et al., Molecular Microbiology, 2007	PMID: 30885934, 17725562
263714	263719	Minus	-35 signal	Feature added	NA	Halfmann et al., Molecular Microbiology, 2007	PMID: 17725562
335271	335271	Plus	Transcription start site	Feature added	Manual curation	NA	NA
335359	335544	Plus	-10 signal	Feature added	Manual curation	NA	NA
349893	349898	Plus	-35 signal	Feature added	Manual curation	NA	NA
349916	349921	Plus	-10 signal	Feature added	Manual curation	NA	NA
349928	349928	Plus	Transcription start site	Feature added	Manual curation	NA	NA
354896	354911	Plus	Transcription factor binding site	Feature added	Binding moiety: VraR	Slager et al., Journal of Bacteriology, 2019	PMID: 30885934
379190	379229	Plus	Transcription factor binding site	Feature removed	Binding moiety: ComE	Slager et al., Journal of Bacteriology, 2019	PMID: 30885934
394345	394376	Plus	Transcription factor binding site	Feature modified	Binding moiety: ComE	Slager et al., Journal of Bacteriology, 2019	PMID: 30885934
419803	419803	Minus	Transcription start site	Feature removed	Manual assessement of transcriptional start sites in repeat regions	NA	NA
419828	419828	Minus	Transcription start site	Feature removed	Manual assessement of transcriptional start sites in repeat regions	NA	NA
424325	424325	Minus	Transcription start site	Feature added	Manual curation	NA	NA
424332	424337	Minus	-10 signal	Feature added	Manual curation	NA	NA
424355	424360	Minus	-35 signal	Feature added	Manual curation	NA	NA
444666	444666	Plus	Transcription start site	Feature removed	Manual curation	NA	NA
444800	444800	Plus	Transcription start site	Feature removed	Manual curation	NA	NA
444830	444830	Plus	Transcription start site	Feature removed	Manual curation	NA	NA
448851	448856	Minus	-10 signal	Feature added	Manual curation	NA	NA
456028	456046	Plus	Transcription factor binding site	Feature added	Binding moiety: GlnR; Propagation from TIGR4 RegPrecise annotation	Novichkov et al., BMC Genomics, 2013	PMID: 24175918
477217	477246	Plus	Transcription factor binding site	Feature added	Binding moiety: BlpR	Slager et al., Journal of Bacteriology, 2019	PMID: 30885934
477229	477260	Minus	Transcription factor binding site	Feature added	Binding moiety: BlpR	Slager et al., Journal of Bacteriology, 2019	PMID: 30885934
483691	483722	Minus	Transcription factor binding site	Feature modified	Binding moiety: BlpR; Previous annotated as ComE binding site	Slager et al., Journal of Bacteriology, 2019	PMID: 30885934
483796	483827	Plus	Transcription factor binding site	Feature added	Binding moiety: BlpR	Slager et al., Journal of Bacteriology, 2019	PMID: 30885934
487487	487504	Minus	Transcription factor binding site	Feature added	Binding moiety: CiaR; Inhibition of transcription	Slager et al., Journal of Bacteriology, 2019	PMID: 30885934
543026	543044	Minus	Transcription factor binding site	Feature added	Binding moiety: GlnR; Propagation from TIGR4 RegPrecise annotation	Novichkov et al., BMC Genomics, 2013	PMID: 24175918
562456	562456	Plus	Transcription start site	Feature removed	Manual assessement of transcriptional start sites in repeat regions	NA	NA
566422	566437	Plus	Transcription factor binding site	Feature added	Binding moiety: CcpA; Propagation from TIGR4 RegPrecise annotation	Novichkov et al., BMC Genomics, 2013	PMID: 24175918
570211	570232	Plus	Transcription factor binding site	Feature added	Binding moiety: MntR; Propagation from TIGR4 RegPrecise annotation	Novichkov et al., BMC Genomics, 2013	PMID: 24175918
577400	577415	Plus	Transcription factor binding site	Feature added	Binding moiety: CcpA; Propagation from TIGR4 RegPrecise annotation	Novichkov et al., BMC Genomics, 2013	PMID: 24175918
620098	620103	Plus	-35 signal	Feature added	Manual curation	NA	NA
654021	654021	Minus	Transcription start site	Feature added	Manual curation	NA	NA
664010	664015	Plus	-10 signal	Feature added	Manual curation	NA	NA
664022	664022	Plus	Transcription start site	Feature added	Manual curation	NA	NA
670340	670355	Plus	Transcription factor binding site	Feature added	Binding moiety: CcpA; Propagation from TIGR4 RegPrecise annotation	Novichkov et al., BMC Genomics, 2013	PMID: 24175918
685483	685483	Minus	Transcription start site	Feature removed	Manual assessement of transcriptional start sites in repeat regions	NA	NA
698372	698400	Plus	Transcription factor binding site	Feature added	Binding moiety: ComX	Slager et al., Journal of Bacteriology, 2019	PMID: 30885934
698401	698401	Minus	Transcription start site	Feature added	NA	Slager et al., Journal of Bacteriology, 2019	PMID: 30885934
699380	699413	Minus	Transcription factor binding site	Feature added	Binding moiety: BirA; Propagation from TIGR4 RegPrecise annotation	Novichkov et al., BMC Genomics, 2013	PMID: 24175918
699432	699465	Minus	Transcription factor binding site	Feature added	Binding moiety: BirA; Propagation from TIGR4 RegPrecise annotation	Novichkov et al., BMC Genomics, 2013	PMID: 24175918
700975	700980	Plus	-10 signal	Feature added	Manual curation	NA	NA
706798	706821	Plus	Transcription factor binding site	Feature added	Binding moiety: PadR	Lee et al., Biochemical and Biophysical Research Communications, 2020	PMID: 32868077
715223	715239	Plus	Transcription factor binding site	Feature added	Binding moiety: CiaR	Slager et al., Journal of Bacteriology, 2019; Halfmann et al., Molecular Microbiology, 2007	PMID: 30885934, 17725562
778411	778411	Plus	Transcription start site	Feature removed	Manual assessement of transcriptional start sites in repeat regions	NA	NA
779815	779820	Plus	-10 signal	Feature added	Manual curation	NA	NA
779826	779826	Plus	Transcription start site	Feature added	Manual curation	NA	NA
788874	788890	Minus	Transcription factor binding site	Feature added	Binding moiety: CiaR	Slager et al., Journal of Bacteriology, 2019	PMID: 30885934
794672	794688	Plus	Transcription factor binding site	Feature added	Binding moiety: CiaR	Halfmann et al., Molecular Microbiology, 2007	PMID: 17725562
800584	800584	Plus	Transcription start site	Feature removed	Manual assessement of transcriptional start sites in repeat regions	NA	NA
804868	804868	Plus	Transcription start site	Feature removed	Manual curation	NA	NA
807062	807077	Plus	Transcription factor binding site	Feature added	Binding moiety: CcpA; Propagation from TIGR4 RegPrecise annotation	Novichkov et al., BMC Genomics, 2013	PMID: 24175918
813011	813016	Plus	-10 signal	Feature added	Manual curation	NA	NA
813024	813024	Plus	Transcription start site	Feature added	Manual curation	NA	NA
820289	820304	Plus	Transcription factor binding site	Feature added	Binding moiety: VraR	Slager et al., Journal of Bacteriology, 2019	PMID: 30885934
821313	821318	Minus	-10 signal	Feature added	Manual curation	NA	NA
825973	825973	Minus	Transcription start site	Feature added	Manual curation	NA	NA
825980	825985	Minus	-10 signal	Feature added	Manual curation	NA	NA
835346	835377	Plus	Transcription factor binding site	Feature added	Binding moiety: BlpR	Slager et al., Journal of Bacteriology, 2019	PMID: 30885934
857913	857940	Plus	Transcription factor binding site	Feature modified	Binding moiety: ComX	Slager et al., Journal of Bacteriology, 2019	PMID: 30885934
879612	879639	Plus	Transcription factor binding site	Feature modified	Binding moiety: ComX	Slager et al., Journal of Bacteriology, 2019	PMID: 30885934
883146	883162	Plus	Transcription factor binding site	Feature added	Binding moiety: CiaR	Slager et al., Journal of Bacteriology, 2019; Halfmann et al., Molecular Microbiology, 2007	PMID: 17725562, 30885934
883172	883177	Plus	-10 signal	Feature added	NA	Halfmann et al., Molecular Microbiology, 2007	PMID: 17725562
921234	921234	Minus	Transcription start site	Feature removed	Manual curation	NA	NA
948750	948764	Plus	Transcription factor binding site	Feature added	Binding moiety: CodY; Propagation from TIGR4 RegPrecise annotation	Novichkov et al., BMC Genomics, 2013	PMID: 24175918
948786	948803	Plus	Transcription factor binding site	Feature added	Binding moiety: Rex; Propagation from TIGR4 RegPrecise annotation	Novichkov et al., BMC Genomics, 2013	PMID: 24175918
958292	958292	Minus	Transcription start site	Feature removed	Manual curation	NA	NA
961410	961441	Minus	Transcription factor binding site	Feature modified	Binding moiety: ComE	Slager et al., Journal of Bacteriology, 2019	PMID: 30885934
965085	965090	Minus	-10 signal	Feature added	Manual curation	NA	NA
975626	975654	Minus	Transcription factor binding site	Feature modified	Binding moiety: ComX	Slager et al., Journal of Bacteriology, 2019	PMID: 30885934
1001848	1001848	Minus	Transcription start site	Feature added	Manual curation	NA	NA
1001855	1001860	Minus	-10 signal	Feature added	Manual curation	NA	NA
1040904	1040909	Minus	-10 signal	Feature added	NA	Halfmann et al., Molecular Microbiology, 2007	PMID: 17725562
1040920	1040936	Minus	Transcription factor binding site	Feature added	Binding moiety: CiaR	Slager et al., Journal of Bacteriology, 2019; Halfmann et al., Molecular Microbiology, 2007	PMID: 17725562, 30885934
1045181	1045181	Minus	Transcription start site	Feature added	Manual curation	NA	NA
1045186	1045194	Minus	Extended -10 signal	Feature added	Manual curation	NA	NA
1045215	1045220	Minus	-35 signal	Feature added	Manual curation	NA	NA
1052037	1052037	Minus	Transcription start site	Feature removed	Manual curation	NA	NA
1073666	1073703	Plus	Transcription factor binding site	Feature added	Binding moiety: LacR; Propagation from TIGR4 RegPrecise annotation	Novichkov et al., BMC Genomics, 2013	PMID: 24175918
1073690	1073708	Plus	Transcription factor binding site	Feature added	Binding moiety: LacR; Propagation from TIGR4 RegPrecise annotation	Novichkov et al., BMC Genomics, 2013	PMID: 24175918
1083912	1083927	Minus	Transcription factor binding site	Feature added	Binding moiety: VraR; Binding site detected, but no differential expression of downstream genes observed	Slager et al., Journal of Bacteriology, 2019	PMID: 30885934
1084974	1084974	Minus	Transcription start site	Feature added	Manual curation	NA	NA
1084981	1084986	Minus	-10 signal	Feature added	Manual curation	NA	NA
1085004	1085009	Minus	-35 signal	Feature added	Manual curation	NA	NA
1122288	1122293	Plus	-35 signal	Feature added	Manual curation	NA	NA
1141283	1141283	Minus	Transcription start site	Feature removed	Manual curation	NA	NA
1154758	1154786	Minus	Transcription factor binding site	Feature modified	Binding moiety: ComX	Slager et al., Journal of Bacteriology, 2019	PMID: 30885934
1159223	1159228	Minus	-10 signal	Feature added	NA	Halfmann et al., Molecular Microbiology, 2007	PMID: 17725562
1159239	1159255	Minus	Transcription factor binding site	Feature added	Binding moiety: CiaR; Binding site detected, but no differential expression of downstream genes observed	Slager et al., Journal of Bacteriology, 2019	PMID: 30885934
1184512	1184516	Plus	-35 signal	Feature added	Manual curation	NA	NA
1190152	1190167	Minus	Transcription factor binding site	Feature added	Binding moiety: VraR; Binding site detected, but no differential expression of downstream genes observed	Slager et al., Journal of Bacteriology, 2019	PMID: 30885934
1212972	1212972	Minus	Transcription start site	Feature removed	Manual curation	NA	NA
1245190	1245211	Minus	Transcription factor binding site	Feature added	Binding moiety: GntR; Propagation from TIGR4 RegPrecise annotation	Novichkov et al., BMC Genomics, 2013	PMID: 24175918
1276474	1276474	Plus	Transcription start site	Feature removed	Manual assessement of transcriptional start sites in repeat regions	NA	NA
1291393	1291398	Plus	-10 signal	Feature added	Manual curation	NA	NA
1291405	1291405	Plus	Transcription start site	Feature added	Manual curation	NA	NA
1305625	1305630	Minus	-10 signal	Feature added	Manual curation	NA	NA
1318984	1318999	Plus	Transcription factor binding site	Feature added	Binding moiety: CcpA; Propagation from TIGR4 RegPrecise annotation	Novichkov et al., BMC Genomics, 2013	PMID: 24175918
1329817	1329845	Minus	Transcription factor binding site	Feature modified	Binding moiety: ComX	Slager et al., Journal of Bacteriology, 2019	PMID: 30885934
1356362	1356377	Minus	Transcription factor binding site	Feature added	Binding moiety: CcpA; Propagation from TIGR4 RegPrecise annotation	Novichkov et al., BMC Genomics, 2013	PMID: 24175918
1357395	1357395	Minus	Transcription start site	Feature added	Manual curation	NA	NA
1357402	1357407	Minus	-10 signal	Feature added	Manual curation	NA	NA
1383568	1383568	Minus	Transcription start site	Feature removed	Manual curation	NA	NA
1383573	1383578	Minus	-10 signal	Feature removed	Manual curation	NA	NA
1395933	1395933	Minus	Transcription start site	Feature added	Manual curation	NA	NA
1396096	1396101	Plus	-10 signal	Feature added	Manual curation	NA	NA
1396107	1396107	Plus	Transcription start site	Feature added	Manual curation	NA	NA
1400889	1400921	Minus	Transcription factor binding site	Feature modified	Binding moiety: ComE	Slager et al., Journal of Bacteriology, 2019	PMID: 30885934
1414566	1414571	Plus	-10 signal	Feature added	Manual curation	NA	NA
1414577	1414577	Plus	Transcription start site	Feature added	Manual curation	NA	NA
1434825	1434825	Minus	Transcription start site	Feature added	Manual curation	NA	NA
1458650	1458650	Plus	Transcription start site	Feature added	Manual curation	NA	NA
1468229	1468235	Plus	-10 signal	Feature added	Manual curation	NA	NA
1468241	1468241	Plus	Transcription start site	Feature added	Manual curation	NA	NA
1483748	1483753	Minus	-10 signal	Feature added	Manual curation	NA	NA
1487183	1487188	Minus	-10 signal	Feature added	Manual curation	NA	NA
1488117	1488117	Minus	Transcription start site	Feature added	Manual curation	NA	NA
1488124	1488129	Minus	-10 signal	Feature added	Manual curation	NA	NA
1507197	1507197	Minus	Transcription start site	Feature added	Manual curation	NA	NA
1507204	1507209	Minus	-10 signal	Feature added	Manual curation	NA	NA
1507227	1507232	Minus	-35 signal	Feature added	Manual curation	NA	NA
1514942	1514942	Minus	Transcription start site	Feature added	Manual curation	NA	NA
1514949	1514954	Minus	-10 signal	Feature added	Manual curation	NA	NA
1514972	1514977	Minus	-35 signal	Feature added	Manual curation	NA	NA
1528442	1528447	Minus	-35 signal	Feature added	NA	Halfmann et al., Molecular Microbiology, 2007	PMID: 17725562
1528666	1528682	Plus	Transcription factor binding site	Feature added	Binding moiety: CiaR	Slager et al., Journal of Bacteriology, 2019	PMID: 30885934
1551570	1551601	Minus	Transcription factor binding site	Feature modified	Binding moiety: ComE	Slager et al., Journal of Bacteriology, 2019	PMID: 30885934
1572614	1572619	Minus	-35 signal	Feature added	Manual curation	NA	NA
1603356	1603375	Minus	Transcription factor binding site	Feature added	Binding moiety: BfrR	Novichkov et al., BMC Genomics, 2013	PMID: 24175918
1606297	1606297	Minus	Transcription start site	Feature added	Manual curation	NA	NA
1606304	1606309	Minus	-10 signal	Feature added	Manual curation	NA	NA
1609591	1609619	Plus	Transcription factor binding site	Feature modified	Binding moiety: ComX	Slager et al., Journal of Bacteriology, 2019	PMID: 30885934
1619249	1619249	Minus	Transcription start site	Feature removed	Manual assessement of transcriptional start sites in repeat regions	NA	NA
1621002	1621002	Minus	Transcription start site	Feature added	Manual curation	NA	NA
1621009	1621014	Minus	-10 signal	Feature added	Manual curation	NA	NA
1642783	1642788	Plus	-10 signal	Feature added	Manual curation	NA	NA
1649808	1649808	Minus	Transcription start site	Feature added	Manual curation	NA	NA
1698951	1698951	Minus	Transcription start site	Feature removed	Manual assessement of transcriptional start sites in repeat regions	NA	NA
1707792	1707792	Plus	Transcription start site	Feature removed	Manual curation	NA	NA
1708115	1708115	Plus	Transcription start site	Feature removed	Manual curation	NA	NA
1708126	1708126	Plus	Transcription start site	Feature removed	Manual curation	NA	NA
1709069	1709069	Minus	Transcription start site	Feature added	Manual curation	NA	NA
1709076	1709081	Minus	-10 signal	Feature added	Manual curation	NA	NA
1712879	1712907	Minus	Transcription factor binding site	Feature modified	Binding moiety: ComX	Slager et al., Journal of Bacteriology, 2019	PMID: 30885934
1720216	1720235	Minus	Transcription factor binding site	Feature added	Binding moiety: YjdR; Propagation from TIGR4 RegPrecise annotation	Novichkov et al., BMC Genomics, 2013	PMID: 24175918
1732095	1732123	Plus	Transcription factor binding site	Feature added	Binding moiety: ComX; A ComX and transcription start site were detected, however, their relevance is uncertain (PMID:9535083, PMID:9767580, PMID:9746937)	Slager et al., Journal of Bacteriology, 2019	PMID: 30885934
1735555	1735583	Minus	Transcription factor binding site	Feature modified	Binding moiety: ComX	Slager et al., Journal of Bacteriology, 2019	PMID: 30885934
1738372	1738403	Minus	Transcription factor binding site	Feature modified	Binding moiety: ComE	Slager et al., Journal of Bacteriology, 2019	PMID: 30885934
1739687	1739692	Plus	-35 signal	Feature added	Manual curation	NA	NA
1768443	1768459	Minus	Transcription factor binding site	Feature added	Binding moiety: CiaR	Slager et al., Journal of Bacteriology, 2019; Halfmann et al., Molecular Microbiology, 2007	PMID: 17725562, 30885934
1776167	1776195	Minus	Transcription factor binding site	Feature modified	Binding moiety: ComX	Slager et al., Journal of Bacteriology, 2019	PMID: 30885934
1788059	1788064	Minus	-35 signal	Feature added	Manual curation	NA	NA
1797619	1797619	Minus	Transcription start site	Feature removed	Manual assessement of transcriptional start sites in repeat regions	NA	NA
1800991	1800991	Minus	Transcription start site	Feature removed	Manual assessement of transcriptional start sites in repeat regions	NA	NA
1801133	1801133	Minus	Transcription start site	Feature added	Manual curation	NA	NA
1803671	1803704	Plus	Transcription factor binding site	Feature modified	Binding moiety: ComE	Slager et al., Journal of Bacteriology, 2019	PMID: 30885934
1814092	1814120	Minus	Transcription factor binding site	Feature modified	Binding moiety: ComX	Slager et al., Journal of Bacteriology, 2019	PMID: 30885934
1815378	1815383	Plus	-35 signal	Feature added	Manual curation	NA	NA
1822349	1822409	Minus	Transcription factor binding site	Feature added	Binding moiety: CcpA; Propagation from TIGR4 RegPrecise annotation	Novichkov et al., BMC Genomics, 2013	PMID: 24175918
1843388	1843388	Minus	Transcription start site	Feature removed	Manual curation	NA	NA
1843502	1843530	Minus	Transcription factor binding site	Feature modified	Binding moiety: ComX	Slager et al., Journal of Bacteriology, 2019	PMID: 30885934
1843905	1843905	Minus	Transcription start site	Feature removed	Manual curation	NA	NA
1843928	1843928	Minus	Transcription start site	Feature removed	Manual curation	NA	NA
1848361	1848361	Minus	Transcription start site	Feature removed	Manual curation	NA	NA
1882318	1882318	Plus	Transcription start site	Feature added	Manual curation	NA	NA
1902053	1902053	Minus	Transcription start site	Feature added	Manual curation	NA	NA
1902060	1902065	Minus	-10 signal	Feature added	Manual curation	NA	NA
1902069	1902074	Plus	-10 signal	Feature added	Manual curation	NA	NA
1902081	1902081	Plus	Transcription start site	Feature added	Manual curation	NA	NA
1907921	1907921	Minus	Transcription start site	Feature added	NA	Slager et al., Journal of Bacteriology, 2019; Halfmann et al., Molecular Microbiology, 2007	PMID: 17725562, 30885934
1907928	1907933	Minus	-10 signal	Feature added	NA	Halfmann et al., Molecular Microbiology, 2007	PMID: 17725562
1907944	1907960	Plus	Transcription factor binding site	Feature added	Binding moiety: CiaR	Slager et al., Journal of Bacteriology, 2019	PMID: 30885934
1913907	1913907	Minus	Transcription start site	Feature removed	Manual assessement of transcriptional start sites in repeat regions	NA	NA
1919540	1919540	Minus	Transcription start site	Feature removed	Manual assessement of transcriptional start sites in repeat regions	NA	NA
1919589	1919589	Minus	Transcription start site	Feature removed	Manual assessement of transcriptional start sites in repeat regions	NA	NA
1923380	1923385	Plus	-35 signal	Feature added	Manual curation	NA	NA
1932916	1932916	Plus	Transcription start site	Feature removed	Manual curation	NA	NA
1935976	1935981	Minus	-35 signal	Feature added	Manual curation	NA	NA
1944841	1944846	Plus	-10 signal	Feature added	Manual curation	NA	NA
1944851	1944851	Plus	Transcription start site	Feature added	Manual curation	NA	NA
1949279	1949297	Plus	Transcription factor binding site	Feature added	Binding moiety: GlnR; Propagation from TIGR4 RegPrecise annotation	Novichkov et al., BMC Genomics, 2013	PMID: 24175918
1949283	1949300	Plus	Transcription factor binding site	Feature added	Binding moiety: ArgR; Propagation from TIGR4 RegPrecise annotation	Novichkov et al., BMC Genomics, 2013	PMID: 24175918
1952941	1952941	Plus	Transcription start site	Feature added	Manual curation	NA	NA
1958239	1958270	Minus	Transcription factor binding site	Feature modified	Binding moiety: ComE	Slager et al., Journal of Bacteriology, 2019	PMID: 30885934
1959498	1959513	Minus	Transcription factor binding site	Feature added	Binding moiety: CcpA; Propagation from TIGR4 RegPrecise annotation	Novichkov et al., BMC Genomics, 2013	PMID: 24175918
1982254	1982270	Minus	Transcription factor binding site	Feature added	Binding moiety: CiaR; Inhibition of transcription	Slager et al., Journal of Bacteriology, 2019	PMID: 30885934
2008358	2008386	Minus	Transcription factor binding site	Feature modified	Binding moiety: ComX	Slager et al., Journal of Bacteriology, 2019	PMID: 30885934
2015212	2015240	Minus	Transcription factor binding site	Feature modified	Binding moiety: ComX	Slager et al., Journal of Bacteriology, 2019	PMID: 30885934
2043407	2043420	Minus	Transcription factor binding site	Feature added	Binding moiety: CcpA	Zhang et al., Microbiology Spectrum, 2023	PMID: 37036382
2043431	2043460	Minus	Transcription factor binding site	Feature added	Binding moiety: CcpA	Zhang et al., Microbiology Spectrum, 2023	PMID: 37036382
2043505	2043536	Minus	Transcription factor binding site	Feature modified	Binding moiety: ComE	Slager et al., Journal of Bacteriology, 2019	PMID: 30885934
2043508	2043530	Minus	Transcription factor binding site	Feature added	Binding moiety: CcpA	Zhang et al., Microbiology Spectrum, 2023	PMID: 37036382
2043540	2043575	Minus	Transcription factor binding site	Feature added	Binding moiety: CcpA	Zhang et al., Microbiology Spectrum, 2023	PMID: 37036382
2044301	2044317	Plus	Transcription factor binding site	Feature added	Binding moiety: CiaR	Slager et al., Journal of Bacteriology, 2019	PMID: 30885934
